# Alternative splicing links sex to neutrophil inflammatory vulnerability

**DOI:** 10.64898/2026.11.24.769038

**Authors:** Mayumi Mori, Chiaki Abe, Satoko Sakurai, Taro Tsujimura, Shohei Murakami, Hozumi Motohashi, Takuya Yamamoto, Yo-ichi Nabeshima

**Author notes:** Correspondence to: Mayumi Mori, Department of Aging Science and Medicine, Graduate School of Medicine, Kyoto University, Shogoin Kawahara-cho 53, Sakyo-ku, 606-8607 Kyoto, Japan.

## Abstract

Mammalian females generally live longer than males, yet the immunological drivers governing sex-biased inflammatory mortality remain unclear. Neutrophils, among conserved immune cells across species, exhibit marked sex differences in inflammatory and age-related diseases. We identified conserved male-biased CD11b expression in resting neutrophils of wild-type mice, *Rag2* KO mice, and in human cohorts. Male neutrophils selectively displayed CD11b-dependent transendothelial migration. During tissue inflammation in our mouse model deficient in *α-Klotho* (*αKl*) combined with *Rag2* KO lymphocyte depletion (dKO), males showed higher mortality and more severe pulmonary pathology correlated with increased infiltrating neutrophils in the lung. The neutrophil accumulation directly accounted for heightened IL-1β expression in males despite equivalent per-cell cytokine expression across sexes. Transcriptomic analysis of neutrophils revealed profound sex-biased alternative splicing enriched in Toll-like receptor (TLR) cascades, alongside hormone-responsive regulation of integrin β2 (*Itgb2*) isoform usage, implicating alternative splicing in neutrophils represents male vulnerability to tissue inflammation.

**In Brief:** Mori et al. reveal that male susceptibility to inflammatory tissue damage is pre-programmed in resting neutrophils through sex-biased alternative RNA splicing of Toll-like receptor pathways-related genes, including *Itgb2*. The essential integrin partner for transendothelial migration, CD11b, is basally elevated in male neutrophils, which accounts for increased pulmonary neutrophil infiltration and neutrophil-derived IL-1β accumulation, dictating male-biased emphysema and mortality.

**Highlights:**

- Male neutrophils without priming possess an elevated surface CD11b expression in both mice and human
- Transendothelial migration of male but not female neutrophils is CD11b-dependent
- Emphysemic pulmonary pathology and mortality together with lung neutrophil infiltration are enhanced in male mice
- Sex-biased alternative splicing preconfigures Toll-like receptor cascades including Itgb2 isoforms
