## Supplementary material for "Alternative splicing links sex to neutrophil inflammatory vulnerability": Table S1

### Sheet: RK_Rag2_FvsM_DEG_FDR0_1
SYMBOL	baseMean	log2FoldChange	lfcSE	pvalue	padj
Ddx3y	820.382	-14.588	3.42277	3.01515120019778e-28	1.326289634187e-24
Eif2s3y	933.015	-14.7875	3.43541	9.2889800255596e-29	5.4479867849907e-25
Gm18665	5.98789	-3.62168e-06	0.0014427	1.91439685898861e-05	0.0374265
Gm29650	9.8264	-7.04046	2.62627	2.81403086229974e-07	0.000707327
Gm4017	7.91774	-5.65152e-06	0.0014427	4.07047722108161e-06	0.00895251
Kdm5d	438.769	-8.89008	0.662657	3.44941189134029e-40	3.03462011140662e-36
Kdm6a	2161.38	0.757638	0.130353	2.87380765471703e-10	8.42744094745769e-07
Uty	424.279	-13.5003	3.30805	2.20644040220081e-24	7.76446377534466e-21
Xist	11074.2	15.0236	1.02032	7.06600768382884e-46	1.24326405196968e-41
