## Supplementary material for "Alternative splicing links sex to neutrophil inflammatory vulnerability": Table S2

### Sheet: RK_dKO_FvsM_DEG_FDR0_1
SYMBOL	baseMean	log2FoldChange	lfcSE	pvalue	padj
Abcc10	238.78	-0.8533	0.290976	0.000140954	0.0826697
Adat1	75.1654	-0.909089	0.248311	1.13130134636235e-05	0.0165877
C1qtnf6	27.0801	1.52043	0.501563	0.000102913	0.073457
C230053D17Rik	70.842	-1.12219	0.385366	0.000127372	0.0772798
Camk2b	43.9548	-1.7351	0.498039	1.90684956569873e-05	0.023965
Cav2	193.125	0.949461	0.329602	0.000164916	0.0829966
Cbr2	20.4141	1.89997	0.621445	0.000102986	0.073457
Col11a1	33.8847	2.61779	0.900549	0.000107276	0.073457
Col5a2	35.8851	1.8888	0.67309	0.000165097	0.0829966
Cttnbp2nl	55.3391	1.50004	0.460225	4.42191358636028e-05	0.0457668
Ddx3y	820.382	-14.787	3.44862	7.5107695849737e-29	4.40506636158708e-25
ENSMUSG00000127251	15687.8	-1.28677	0.440082	0.00011764	0.0739241
ENSMUSG00000127564	43.2844	-1.68022	0.571381	0.000108547	0.073457
Eif2s3x	1477.72	0.945778	0.226718	1.48710507204112e-06	0.00290729
Eif2s3y	933.015	-14.982	3.46726	2.50134707027608e-29	2.20056008507538e-25
Gm18665	5.98789	-0.0692249	0.162113	2.43836842358773e-05	0.0286021
Gm19951	59.3674	-1.81637	0.561438	4.20729114288006e-05	0.0457668
Gm29650	9.8264	-7.29841	2.65606	1.35136314246854e-07	0.000396287
Gm34632	20.0603	-1.54877	0.537647	0.000146434	0.0829966
Gm37176	46.4993	-1.04004	0.382609	0.000230104	0.0987481
Gm37569	121.96	-1.10732	0.376254	0.000116772	0.0739241
Gm4017	7.91774	-7.16959	2.65498	2.6133202500609e-07	0.000574767
Gm43290	80.9351	-1.01696	0.369869	0.000207678	0.0913522
Gm56663	441.492	-1.87164	0.498868	6.17600044022989e-06	0.00987879
Gpr27	910.176	1.00649	0.334577	0.000103541	0.073457
Inf2	1490.53	-0.360555	0.116896	0.000205471	0.0913522
Kdm5d	438.769	-13.8147	3.35362	4.04706707939995e-25	1.4629203045954e-21
Kdm6a	2161.38	0.610311	0.131287	2.038855436375e-07	0.000512481
Lgals3bp	842.561	1.2108	0.307888	3.72189718130584e-06	0.00654868
Lox	22.6926	1.61482	0.561072	0.000162797	0.0829966
Mir5125	100.074	-1.2779	0.465725	0.000201927	0.0913522
Plxdc2	23.6914	2.11815	0.595216	1.71652361885494e-05	0.0232325
Ppbp	60.437	1.82878	0.666427	0.000183162	0.0888124
Prdm9	141.789	-0.83301	0.257483	5.26336191053916e-05	0.0487415
S1pr2	361.952	0.971779	0.298713	4.91017579960137e-05	0.047997
Sparc	164.142	1.73474	0.632686	0.000186761	0.0888124
Tg	225.752	-1.26262	0.412711	7.98936859058259e-05	0.0669395
Uty	424.279	-13.746	3.33482	4.15720461663939e-25	1.4629203045954e-21
Xist	11074.2	13.6667	0.776388	3.56524290884819e-68	6.27304489811839e-64
Zbtb16	525.747	-1.44805	0.465363	6.4357150317536e-05	0.0566182
Zfhx2	192.056	-0.88871	0.309023	0.000159762	0.0829966
