## Supplementary material for "Alternative splicing links sex to neutrophil inflammatory vulnerability": Table S4

### Sheet: RK_Frag2_vs_dKO_DEG_FDR0_1
SYMBOL	baseMean	log2FoldChange	lfcSE	pvalue	padj
Cstdc5	246.601	2.529	0.734566	1.89590264042193e-05	0.0667168
ENSMUSG00000125451	23.6792	-2.33989	0.60186	4.19864407342004e-06	0.0369376
ENSMUSG00000136652	72.4926	-0.0214984	0.049145	3.78259217834431e-05	0.0739497
ENSMUSG00000137241	35.9497	-2.0543	0.55914	8.45279795228386e-06	0.0495757
ENSMUSG00000137330	37.1858	1.74454	0.487853	1.35611874745482e-05	0.0596523
Fbp1	47.5874	1.23377	0.386572	5.16307105063392e-05	0.0908442
Gja5	16.7351	-3.18502	0.996691	6.31570987740494e-05	0.0926041
Ldaf1	146.843	-0.683326	0.204008	2.95407764426828e-05	0.0739497
Lpp	983.47	-0.525509	0.159548	3.65489205165215e-05	0.0739497
Stfa1	307.056	1.63747	0.486796	2.65963597610567e-05	0.0739497
Stfa2	378.06	3.09006	0.751103	1.37869960114476e-06	0.0242582
Tesmin	88.2548	1.10399	0.350479	5.70950105088124e-05	0.0913261
