## Supplementary material for "Alternative splicing links sex to neutrophil inflammatory vulnerability": Table S9

### Sheet: TableS9_SignalP_prediction_resu
# SignalP-6.0	Organism: Eukarya	Timestamp: 20261029044232
# ID	Prediction	OTHER	SP(Sec/SPI)	CS Position
NP_032430.2 integrin beta-2 isoform 1 precursor _Mus musculus_	SP	0.00016	0.999835	CS pos: 22-23. Pr: 0.9817
XP_006513334.1 integrin beta-2 isoform X1 _Mus musculus_	OTHER	1	0
