## Supplementary material for "Alternative splicing links sex to neutrophil inflammatory vulnerability": Table S10

### Sheet: KEY RESOURCES TABLE
REAGENT or RESOURCE	SOURCE	IDENTIFIER
Antibodies and dyes
CD45, PerCP (clone 30-F11)	BioLegend	Cat#103130; RRID:AB_893339
Alexa Fluor 700 anti-mouse CD19 (clone 1D3/CD19)	BioLegend	Cat#152413; RRID:AB_2922474
Alexa Fluor 488 anti-mouse CD115 (CSF1R) (clone ASF98)	BioLegend	Cat#135511; RRID:AB_11218605
PE/Cy7 anti-mouse Ly-6C (clone HK1.4)	BioLegend	Cat#128017; RRID:AB_1732093
BV711 anti-mouse CD11b (clone M1/70)	BioLegend	Cat#101242; RRID:AB_2563310
Alexa Fluor 647 anti-mouse CD101 (Igsf2) (clone 307707)	BD Pharmingen	Cat#564473; RRID:AB_2738821
BV510 anti-mouse Ly6G (clone 1A8)	BioLegend	Cat#127633; RRID:AB_2562937
BV421 anti-Siglec-F (clone S17007L)	BioLegend	Cat#155509; RRID:AB_2810421
F4/80, PE/Cy7 (clone BM8)	BioLegend	Cat#123114; RRID:AB_893478
CD4, APC (clone RM4-5)	BioLegend	Cat#100516; RRID:AB_312719
FITC anti-CD8 (clone 53-6.7)	BioLegend	Cat#100706; RRID:AB_312745
PE anti-CD11c (N418)	BioLegend	Cat#117308; RRID:AB_313777
PE/Cy5 anti-NK1.1 (clone PK136)	BioLegend	Cat#108715; RRID:AB_493591
Biotin anti-mouse Ly6G (clone 1A8)	BioLegend	Cat#127603; RRID:AB_1186105
Purified anti-CD16/32	BioLegend	Cat#101302; RRID:AB_312801
Ultra-LEAF Purified anti-mouse CD11b (clone M1/70)	BioLegend	Cat#101247; RRID:AB_2813917
Ultra-LEAF Purified Rat IgG2b Isotype Control	BioLegend	Cat#400643; RRID:AB_11147763
Anti-Ly6G	Proteintech	Cat#65078-1-Ig; RRID:AB_2918382
IL-1β Monoclonal Antibody (HL1421)	Invitrogen	Cat#MA5-47038; RRID:AB_2938110
Goat anti-Rabbit IgG (H+L), Alexa Fluor 594	Invitrogen	Cat#A11012; RRID:AB_2534079
Zombie NIR Fixable Viability kit	BioLegend	Cat#423105
Cell Lines
bEnd.3 mouse brain endothelial cell line	ATCC	Cat#CRL-2299; RRID:CVCL_0170
Cell Culture Reagents
Fetal Bovine Serum, Charcoal Stripped	Invitrogen	Cat#A33821-01
DMEM	Nacalai Tesque	Cat#08458-45
RPMI-1640	Nacalai Tesque	Cat#30264-85
Mice
Wild-type	Japan SLC	C57BL/6NCrSlc
Rag2 KO	CARD, Kumamoto	B10.129(B6)SnJ-Rag2tm1Fwa
alpha-Klotho KO	Tsujikawa H et al., Mol Endocrinol. 2003	MGI:2684400
Rag2 KO x alpha-Klotho KO double-deficient mice	Generated in this study
Chemicals, Peptides, and Recombinant Proteins
Liberase TM	Merck	Cat#5401119001
DNase I	Sigma	Cat#DN25-10MG
17β-Estradiol	Merck	Cat#E8875
Progesterone	Sigma-Aldrich	Cat#P8783
Testosterone	Merck	Cat#46923-250MG-R
LPS (E. coli O55:B5)	Sigma-Aldrich	Cat#L6529
Zymosan A	Sigma-Aldrich	Cat#Z4250
ODN1826 (CpG)	Selleck Chemicals	Cat#P1246
Resiquimod (R848)	Selleck Chemicals	Cat#S8133
Alizarin Red S	Merck	Cat#A5533
Recombinant Mouse TNF-α (carrier-free)	BioLegend	Cat#575202
Recombinant Mouse CXCL2 (MIP-2, carrier-free)	BioLegend	Cat#582502
Commercial Assays and Kits
EasySep Mouse Neutrophil Enrichment Kit	STEMCELL Technologies	Cat#ST-19762
Direct-zol RNA Miniprep Kit	Zymo	Cat#R2050
High-Capacity RNA-to-cDNA kit	Thermo Fisher Scientific	Cat#4378406
High-Capacity cDNA Reverse Transcription Kit	Thermo Fisher Scientific	Cat#4368814
THUNDERBIRD Next SYBR qPCR Mix	TOYOBO	Cat#QPX-201
Serum 1,25-(OH)2-vitamin D measurement	SRL	Clinical laboratory assay service
Oligonucleotides
qPCR Primers	FASMAC
ActB_fw		CTAAGGCCAACCGTGAAAAG
ActB_rv		ACCAGAGGCATACAGGGACA
IL-1b_fw		gcaactgttcctgaactcaactgt
IL-1b_rv		ggagcctgtagtgcagttgtctaa
Tnf_fw		ATGAGAAGTTCCCAAATGGC
Tnf_rv		CTCCACTTGGTGGTTTGCTA
p16Ink4a_fw		CCCAACGCCCCGAACT
p16Ink4a_rv		GCAGAAGAGCTGCTACGTGAA
p21Cip1_fw		GTCAGGCTGGTCTGCCTCCG
p21Cip1_rv		CGGTCCCGTGGACAGTGAGCAG
Itgb2_fw		ccaggaatgcaccaagtaca
Itgb2_VX1_rv		gaaggaagggcagcttagac
Itgb2_V1_rv		cctggtccagtgaagttcag
Software and Algorithms
FlowJo	BD Biosciences	v10.10.2
ImageJ	NIH	1.54g
R		v4.3.1
Alternative splicing analysis	In-house	Ohta S et al., Cell Rep. 2013
